# Mechanism of neurodegeneration mediated by clonal inflammatory microglia

**DOI:** 10.1101/2024.07.30.605867

**Authors:** Rocio Vicario, Stamatina Fragkogianni, Maria Pokrovskii, Carina Mayer, Estibaliz Lopez-Rodrigo, Yang Hu, Masato Ogishi, Araitz Alberdi, Ann Baako, Oyku Ay, Isabelle Plu, Véronique Sazdovitch, Sebastien Heritier, Fleur Cohen-Aubart, Natalia Shor, Makoto Miyara, Florence Nguyen-Khac, Agnes Viale, Ahmed Idbaih, Zahir Amoura, Marc K. Rosenblum, Haochen Zhang, Elias-Ramzey Karnoub, Palash Sashittal, Akhil Jakatdar, Christine A. Iacobuzio-Donahue, Omar Abdel-Wahab, Viviane Tabar, Nicholas D. Socci, Olivier Elemento, Eli L Diamond, Bertrand Boisson, Jean-Laurent Casanova, Danielle Seilhean, Julien Haroche, Jean Donadieu, Frederic Geissmann

**Author notes:** correspondence to Frederic Geissmann < >, and Julien Haroche. Stamatina Fragkogianni and Maria Pokrovskii equally contributed.

## Abstract

Langerhans cell Histiocytosis (LCH) and Erdheim-Chester disease (ECD) are clonal myeloid disorders, associated with MAP-Kinase activating mutations and an increased risk of neurodegeneration. Surprisingly, we found pervasive PU.1^+^ microglia mutant clones across the brain of LCH and ECD patients with and without neurological symptoms, associated with microgliosis, reactive astrocytosis, and neuronal loss. The disease predominated in the grey nuclei of the rhombencephalon, a topography attributable to a local proliferative advantage of mutant microglia. Presence of clinical symptoms was associated with a longer evolution of the disease and a larger size of PU.1^+^ clones (p= 0.0003). Genetic lineage tracing of PU.1^+^ clones suggest a resident macrophage lineage or a bone marrow precursor origin depending on patients. Finally, a CSF1R-inhibitor depleted mutant microglia and limited neuronal loss in mice suggesting an alternative to MAPK inhibitors. These studies characterize a progressive neurodegenerative disease, caused by clonal proliferation of inflammatory microglia (CPIM), with a decade(s)-long preclinical stage of incipient disease that represent a therapeutic window for prevention of neuronal death.
