## Supplementary Table S1 for "Mechanism of neurodegeneration mediated by clonal inflammatory microglia"

### Sheet: Table S1
CODE	disease code	sex	age	diagnosis (see Patients & methods section)	Tissue analyzed			Brain region code
Patient#1	HISTIOCYTOSIS	Male	21	LCH	Temporal Cortex, Hippocampus, Frontal Cortex, Cerebellum,Pons, Midbrain, Medulla, Amygdala, Blood
Patient#2	HISTIOCYTOSIS	Female	26	LCH	Biopsy cerebellum, Blood
Patient#3	HISTIOCYTOSIS	Male	78	LCH/ECD	Temporal Cortex, Hippocampus, Frontal Cortex, Cerebellum,Pons, Midbrain, Medulla, Blood
Patient#4	HISTIOCYTOSIS	Male	66	ECD, pancreatic cancer	Temporal Cortex, Hippocampus, Frontal Cortex, Cerebellum,Pons, Midbrain, Medulla, Amygdala, Bone Marrow
Patient#5	HISTIOCYTOSIS	Female	78	LCH/ECD, hepatic insufficiency	Temporal Cortex, Hippocampus, Frontal Cortex, Cerebellum,Pons, Midbrain, Medulla, Thoracis spinal cord, Cervical Spinal cort, Lumbar spinal cord, Bone Marrow
Patient#6	HISTIOCYTOSIS	Male	61	ECD, T cell lymphoma	Temporal Cortex, Hippocampus, Frontal Cortex, Cerebellum,Pons, Midbrain, Medulla, Thoracis spinal cord, Cervical Spinal cort, Lumbar spinal cord, Bone Marrow
Patient#7	HISTIOCYTOSIS	Male	89	ECD, prostate cancer	Temporal Cortex, Hippocampus, Frontal Cortex, Cerebellum,Pons, Midbrain, Medulla, Thoracis spinal cord, Lumbar spinal cord, Bone Marrow
Patient#8	HISTIOCYTOSIS	Female	69	ECD, breast cancer	Temporal Cortex, Hippocampus, Frontal Cortex, Cerebellum,Pons, Midbrain, Medulla, Thoracis spinal cord, Cervical Spinal cort, Lumbar spinal cord, Bone Marrow
control1	CONTROL	Male	45	carcinoma	SMG, AG			SPG	Superior Parietal Gyrus
control2	CONTROL	Female	74	Epilepsy since childhood. gliosis in cortex, neuronal loss and gliosis in Thalamus	SPG			PFMC	Premotor Frontal Cortex
control3	CONTROL	Male	63	infection, diabetes	SMG, AG			SMG	Supramarginal Gyrus
control5	CONTROL	Female	51	carcinoma, in fection	AG			PC	Parietal Cortex
contro6	CONTROL	Female	72	cardiac failure, abnormal hippocampus. substantial number of vague senile plaques (sp). pyramidal layer and parahippocmapal gyrus show some nft.	SMG, AG, Blood			STC	Superior Temporal Cortex
control7	CONTROL	Male	72	emphysema	AG, IPG, Blood			TC	Temporal Cortex
control8	CONTROL	Female	63	Breast adenocarcinoma	AG, SPG, Blood			OC	Occipital Cortex
control9	CONTROL	Female	73	diabetes, dysrhtimia	SPG, Blood			AG	Angular Gyrus
control10	CONTROL	Male	74	myocardial infarction.	SPG, Blood			IPG	Inferior Parietal Gyrus
control11	CONTROL	Female	54	Breast carcinoma, metastasis, renal failure	AG, SPG, Blood			HIP	Hippocampus
control12	CONTROL	Female	68	lung carcinoma, septic shock	AG, SPG			T1	Temporal Cortex
control13	CONTROL	Male	73	Coloncarcinoma with livermetastases	AG, Blood			FC	Frontal Cortex
control14	CONTROL	Female	69	myocardial infarction.	IPG, SPG, Blood			Midbrain
control15	CONTROL	Female	70	Breast carcinoma	SPG			Cerebellum
control16	CONTROL	Female	65	cardiac arrest	AG			Medulla
control17	CONTROL	Female	55	Intracerebral bleeding, fusiform aneurysm of the left medial cerebral artery	AG, SPG			Amygdala
control18	CONTROL	Male	74	drowning	Temporal T1, Amygdala, Midbrain, Medulla, Pons, Blood			Pons
control19	CONTROL	Male	30	Non-dementia	FC, STC, HIP, Pons, Amygdala, Midbrain, Medulla, Blood
control20	CONTROL	Female	2	drowning	FC (F2), T1, Amygdala, hippocampus, midbrain, pons, medulla, Blood
control21	CONTROL	Female	71	BRAFV600E Colorectal cancer	PMFC, HIP, Blood
control22	CONTROL	Male	20	sarcoma cancer	PMFC, HIP, Blood
control23	CONTROL	Male	0	Diaphragmatic Hernia	PC, TC, F2, HIP
control24	CONTROL	Female	6	Rhabdomyosarcoma li-Fraumeni	Cortex, Choroid Plexus, Blood
control25	CONTROL	Female	17	Sarcoma	FC, TC, PC, Cerebellum, Brainstem, Blood
control26	CONTROL	Female	52	Non-dementia	Caudate nucleus, occipital cortex, frontal cortex
control27	CONTROL	Male	0	Non-dementia	PC, TC, F2, Cerebellum, Hippocampus
control28	CONTROL	Male	0	Non-dementia	F2, PC, Cerebellum
control29	CONTROL	Male	69	Non-dementia	Cerebellum, Frontal cortex, caudate nucleus, occipital cortex
control30	CONTROL	Male	73	Non-dementia (Mixed small cell/adenocarcinoma of lung)	Frontal Cortex , Parietal Cortex, Temporal Cortex, Cerebellum , Blood
control31	CONTROL	Male	73	metastatic bladder cancer	Cerebral Cortex, Blood
control32	CONTROL	Female	69	ovarian cancer	Cerebral Cortex, Blood
control33	CONTROL	Female	67	metastatic ER+ right breast cancer	Parietal Cortex (L, R), Midbrain, BrainStem, Pons, Frontal Cortex, Temporal Cortex (L), Cerebellum (L, R), Blood
control34	CONTROL	Male	35	Metastatic melanoma	Frontal Cortex , Parietal Cortex, Brainstem , Cerebellum , Hippocampus, Blood
control35	CONTROL	Female	35	Metastatic PDAC	Frontal Cortex , Temporal Cortex, Parietal Cortex, Pons, Midbrain, Cerebellum , Blood
control36	CONTROL	Female	20	embryonal rhabdomyosarcom	Parietal Cortex, Frontal Cortex , Temporal Cortex, Occipital cortex, Brainstem , Blood
