## Supplementary Table S2 for "Mechanism of neurodegeneration mediated by clonal inflammatory microglia"

### Sheet: Sheet1
HemePACT		BrainPACT
ABL1		TREM2
ACTG1		TYROBP
AKT1		GRN
AKT2		BIN1
AKT3		SORL1
ALK		INPP5D
ALOX12B		CD33
AMER1		SPP1
APC		HSPA1A
AR		PDK4
ARAF		IFI44L
ARHGEF28		ARL17B
ARID1A		SFMBT2
ARID1B		XAF1
ARID2		MX1
ARID3A		CD81
ARID3B		ADGRG1
ARID3C		C1QC
ARID4A		APOC1
ARID4B		VSIG4
ARID5A		ZC3HAV1
ARID5B		EPSTI1
ASXL1		CD83
ASXL2		TMEM2
ATM		RORA
ATP6AP1		SYTL3
ATP6V1B2		IFI6
ATR		UNC13D
ATRX		RHOG
ATXN2		ACSL1
AURKA		RPS6KA1
AURKB		TGIF1
AXIN1		TRABD
AXL		ZFP36L1
B2M		CX3CR1
BACH2		APP
BAP1		APOE
BARD1		PSEN1
BCL10		PSEN2
BCL11B		HLA-DRB1
BCL2		HLA-DQB1
BCL6		PARK7
BCOR		ABCA7
BCORL1		ABI3
BCR		ADAM10
BIRC3		ADORA1
BLM		ALS2
BRAF		ANG
BRCA1		ANO3
BRCA2		APTX
BRD4		ATP13A2
BRIP1		ATP1A3
BTG1		ATP6AP2
BTK		BTNL2
CALR		C21ORF2
CARD11		CASS4
CASP8		CD2AP
CBFB		CELF1
CBL		CHCHD10
CCND1		CHCHD2
CCND2		CHMP2B
CCND3		CLCN6
CCNE1		CLU
CD274		CR1
CD28		CTSC
CD58		DCTN1
CD79A		DNAJC6
CD79B		EIF4G1
CDC73		ELAVL1
CDH1		EPHA1
CDK12		EPHA4
CDK4		FBXO7
CDK6		FERMT2
CDK8		FIG4
CDKN1B		FUS
CDKN2A		GAK
CDKN2B		GBA
CDKN2C		GCH1
CEBPA		GIGYF2
CHEK1		HNRNPA1
CHEK2		HNRNPA2B1
CIC		HTRA2
CIITA		ITM2B
CRBN		LMNB1
CREBBP		LRRK2
CRKL		MAPT
CRLF2		MARK2
CSF1R		MARK4
CSF3R		MEF2C
CTCF		MS4A4A
CTNNB1		MS4A6E
CUX1		NEFH
CXCR4		NEK1
CYLD		NME8
DAXX		OPTN
DDR2		PANK2
DDX3X		PFN1
DIS3		PICALM
DNMT3A		PINK1
DOT1L		PLA2G6
DTX1		POLG
DUSP22		PRKRA
EED		PRNP
EGFR		PRRT2
EGR1		PTK2B
EP300		PVRL2
EP400		RAB38
EPHA3		RAB39B
EPHA5		RAB7L1
EPHA7		RIN3
EPHB1		SARM1
ERBB2		SCARB2
ERBB3		SETX
ERBB4		SGTA
ERG		SLC24A4
ESCO2		SNCA
ESR1		SOD1
ETNK1		SPAST
ETV6		SQSTM1
EZH2		SYNJ1
FAM46C		TAF1
FANCA		TARDBP
FANCC		TBK1
FANCD2		TBP
FAS		TH
FAT1		THAP1
FBXO11		TMEM106B
FBXW7		TMEM230
FGF19		TOMM40
FGF3		TOR1A
FGF4		TP53INP1
FGFR1		TRIP4
FGFR2		TUBA4A
FGFR3		UBQLN2
FGFR4		UNC13A
FLCN		VAPB
FLT1		VCP
FLT3		VPS13C
FLT4		VPS35
FOXL2		ZCWPW1
FOXO1
FOXP1
FURIN
FYN
GATA1
GATA2
GATA3
GNA11
GNA12
GNA13
GNAQ
GNAS
GNB1
GRIN2A
GSK3B
GTF2I
HDAC1
HDAC4
HDAC7
HGF
HIF1A
HIST1H1B
HIST1H1C
HIST1H1D
HIST1H1E
HIST1H2AC
HIST1H2AG
HIST1H2AL
HIST1H2AM
HIST1H2BC
HIST1H2BD
HIST1H2BG
HIST1H2BJ
HIST1H2BK
HIST1H2BO
HIST1H3B
HIST1H3G
HLA-A
HNF1A
HRAS
ID3
IDH1
IDH2
IGF1
IGF1R
IGF2
IKBKE
IKZF1
IKZF3
IL7R
INPP4B
IRF1
IRF4
IRF8
IRS2
JAK1
JAK2
JAK3
JARID2
JUN
KDM5A
KDM5C
KDM6A
KDR
KEAP1
KIT
KMT2A
KMT2B
KMT2C
KMT2D
KMT5A
KRAS
KSR2
LCK
LMO1
LTB
MALT1
MAP2K1
MAP2K2
MAP2K4
MAP3K1
MAP3K13
MAP3K14
MAPK1
MAPK3
MCL1
MDM2
MDM4
MED12
MEF2B
MEN1
MET
MGA
MGAM
MITF
MLH1
MOB3B
MPEG1
MPL
MRE11A
MSH2
MSH6
MTOR
MUTYH
MYC
MYCL1
MYCN
MYD88
NBN
NCOR1
NCOR2
NCSTN
NF1
NF2
NFE2
NFE2L2
NKX2-1
NOTCH1
NOTCH2
NOTCH3
NOTCH4
NPM1
NRAS
NSD1
NT5C2
NTRK1
NTRK2
NTRK3
P2RY8
PAK7
PALB2
PARP1
PAX5
PBRM1
PCBP1
PDCD1
PDGFRA
PDGFRB
PDPK1
PDS5B
PHF6
PIGA
PIK3C2G
PIK3C3
PIK3CA
PIK3CG
PIK3R1
PIK3R2
PIM1
PLCG1
PLCG2
PMS2
PNRC1
POT1
PPP2R1A
PRDM1
PRKAR1A
PTCH1
PTEN
PTPN1
PTPN11
PTPN2
RAD21
RAD50
RAD51
RAD51B
RAD51C
RAD51D
RAD52
RAD54L
RAF1
RARA
RB1
REL
RET
RHOA
RICTOR
RNF43
ROBO1
ROS1
RPTOR
RRAGC
RTEL1
RUNX1
RUNX1T1
SAMHD1
SDHA
SDHB
SDHC
SDHD
SETBP1
SETD1A
SETD1B
SETD2
SETD3
SETD4
SETD5
SETD6
SETD7
SETDB1
SETDB2
SF3B1
SGK1
SH2B3
SMAD2
SMAD4
SMARCA4
SMARCB1
SMARCD1
SMC1A
SMC3
SMG1
SMO
SOCS1
SOX2
SP140
SPEN
SPOP
SRC
SRSF2
STAG1
STAG2
STAT3
STAT5A
STAT5B
STAT6
STK11
SUFU
SUZ12
SYK
TBL1XR1
TBX3
TERT
TET1
TET2
TET3
TGFBR2
TNFAIP3
TNFRSF14
TOP1
TP53
TP63
TRAF2
TRAF3
TRAF5
TSC1
TSC2
TSHR
TYK2
U2AF1
U2AF2
UBR5
VAV1
VAV2
VHL
WHSC1
WT1
XBP1
XPO1
ZRSR2
ACVR1
AGO2
ANKRD11
AXIN2
BABAM1
BBC3
BCL2L1
BCL2L11
BMPR1A
CARM1
CD276
CDC42
CDKN1A
CENPA
CSDE1
CTLA4
CUL3
CYSLTR2
DCUN1D1
DICER1
DNAJB1
DNMT1
DNMT3B
DROSHA
DUSP4
E2F3
EGFL7
EIF1AX
EIF4A2
EIF4E
ELF3
EPAS1
EPCAM
ERCC2
ERCC3
ERCC4
ERCC5
ERF
ERRFI1
ETV1
EZH1
FAM175A
FAM58A
FH
FOXA1
FUBP1
GLI1
GPS2
GREM1
H3F3A
H3F3B
H3F3C
HIST1H3A
HIST1H3C
HIST1H3D
HIST1H3E
HIST1H3F
HIST1H3H
HIST1H3I
HIST1H3J
HIST2H3C
HIST2H3D
HIST3H3
HLA-B
HOXB13
ICOSLG
IFNGR1
IL10
INHA
INHBA
INPP4A
INPPL1
INSR
IRS1
KLF4
KNSTRN
LATS1
LATS2
LYN
MAPKAP1
MAX
MDC1
MLL
MSH3
MSI1
MSI2
MST1
MST1R
MYOD1
NCOA3
NEGR1
NFKBIA
NKX3-1
NTHL1
NUF2
NUP93
PAK1
PARK2
PDCD1LG2
PGR
PHOX2B
PIK3CB
PIK3CD
PIK3R3
PLK2
PMAIP1
PMS1
POLD1
POLE
PPARG
PPM1D
PPP4R2
PPP6C
PRDM14
PREX2
PRKCI
PRKD1
PTP4A1
PTPRD
PTPRS
PTPRT
RAB35
RAC1
RAC2
RASA1
RBM10
RECQL
RECQL4
RFWD2
RHEB
RIT1
RPS6KA4
RPS6KB2
RRAS
RRAS2
RXRA
RYBP
SDHAF2
SESN1
SESN2
SESN3
SH2D1A
SHOC2
SHQ1
SLX4
SMAD3
SMYD3
SOS1
SOX17
SOX9
SPRED1
STK19
STK40
TAP1
TAP2
TCEB1
TCF3
TCF7L2
TEK
TGFBR1
TMEM127
TMPRSS2
TP53BP1
TRAF7
UPF1
VEGFA
VTCN1
WHSC1L1
WWTR1
XIAP
XRCC2
YAP1
YES1
ZFHX3
ZBTB7A
HIRA
