## Supplementary Table S6 for "Mechanism of neurodegeneration mediated by clonal inflammatory microglia"

### Sheet: Common up_genes human and 2 mo
	Human.Gene_ID	HGNC	Mouse.Gene_ID	MGI
37	ENSG00000276043	UHRF1	ENSMUSG00000001228	Uhrf1
55	ENSG00000138135	CH25H	ENSMUSG00000050370	Ch25h
97	ENSG00000183856	IQGAP3	ENSMUSG00000028068	Iqgap3
127	ENSG00000136514	RTP4	ENSMUSG00000033355	Rtp4
152	ENSG00000105383	CD33	ENSMUSG00000039013	Siglecf
154	ENSG00000244731	C4A	ENSMUSG00000073418	C4b
158	ENSG00000187800	PEAR1	ENSMUSG00000028073	Pear1
171	ENSG00000110079	MS4A4A	ENSMUSG00000024675	Ms4a4c
262	ENSG00000172123	SLFN12	ENSMUSG00000072620	Slfn2
268	ENSG00000162645	GBP2	ENSMUSG00000028270	Gbp2
274	ENSG00000128052	KDR	ENSMUSG00000062960	Kdr
289	ENSG00000137628	DDX60	ENSMUSG00000037921	Ddx60
293	ENSG00000140853	NLRC5	ENSMUSG00000074151	Nlrc5
298	ENSG00000140678	ITGAX	ENSMUSG00000030789	Itgax
302	ENSG00000000938	FGR	ENSMUSG00000028874	Fgr
318	ENSG00000173193	PARP14	ENSMUSG00000034422	Parp14
345	ENSG00000165168	CYBB	ENSMUSG00000015340	Cybb
347	ENSG00000177409	SAMD9L	ENSMUSG00000047735	Samd9l
348	ENSG00000198719	DLL1	ENSMUSG00000014773	Dll1
354	ENSG00000143851	PTPN7	ENSMUSG00000031506	Ptpn7
368	ENSG00000005844	ITGAL	ENSMUSG00000030830	Itgal
375	ENSG00000102755	FLT1	ENSMUSG00000029648	Flt1
459	ENSG00000166750	SLFN5	ENSMUSG00000054404	Slfn5
460	ENSG00000115267	IFIH1	ENSMUSG00000026896	Ifih1
485	ENSG00000169245	CXCL10	ENSMUSG00000034855	Cxcl10
496	ENSG00000111335	OAS2	ENSMUSG00000032690	Oas2
507	ENSG00000038945	MSR1	ENSMUSG00000025044	Msr1
542	ENSG00000145287	PLAC8	ENSMUSG00000029322	Plac8
558	ENSG00000125538	IL1B	ENSMUSG00000027398	Il1b
590	ENSG00000186074	CD300LF	ENSMUSG00000047798	Cd300lf
595	ENSG00000132530	XAF1	ENSMUSG00000040483	Xaf1
629	ENSG00000161929	SCIMP	ENSMUSG00000057135	Scimp

### Sheet: Common up_genes human and ES
Human.Gene_ID	HGNC	Mouse.Gene_ID	MGI
93	ENSG00000141469	SLC14A1	ENSMUSG00000059336	Slc14a1
146	ENSG00000244731	C4A	ENSMUSG00000073418	C4b
152	ENSG00000143382	ADAMTSL4	ENSMUSG00000015850	Adamtsl4
199	ENSG00000110077	MS4A6A	ENSMUSG00000079419	Ms4a6c
241	ENSG00000128052	KDR	ENSMUSG00000062960	Kdr
242	ENSG00000038945	MSR1	ENSMUSG00000025044	Msr1
315	ENSG00000140678	ITGAX	ENSMUSG00000030789	Itgax
352	ENSG00000000938	FGR	ENSMUSG00000028874	Fgr
358	ENSG00000100292	HMOX1	ENSMUSG00000005413	Hmox1
359	ENSG00000148488	ST8SIA6	ENSMUSG00000003418	St8sia6
424	ENSG00000102755	FLT1	ENSMUSG00000029648	Flt1
427	ENSG00000129667	RHBDF2	ENSMUSG00000020806	Rhbdf2
459	ENSG00000165168	CYBB	ENSMUSG00000015340	Cybb
467	ENSG00000143851	PTPN7	ENSMUSG00000031506	Ptpn7
475	ENSG00000134470	IL15RA	ENSMUSG00000023206	Il15ra
518	ENSG00000125538	IL1B	ENSMUSG00000027398	Il1b
533	ENSG00000161921	CXCL16	ENSMUSG00000018920	Cxcl16
598	ENSG00000186074	CD300LF	ENSMUSG00000047798	Cd300lf
624	ENSG00000161929	SCIMP	ENSMUSG00000057135	Scimp

### Sheet: Pathway analysis human and 2 mo
source	term_name	term_id	adjusted_p_value	negative_log10_of_adjusted_p_value	term_size	query_size	intersection_size	effective_domain_size	intersections
GO:BP	immune system process	GO:0002376	6.73e-09	8.17169	3438	29	23	18123	ENSG00000138135,ENSG00000136514,ENSG00000105383,ENSG00000244731,ENSG00000162645,ENSG00000128052,ENSG00000137628,ENSG00000140853,ENSG00000140678,ENSG00000000938,ENSG00000173193,ENSG00000165168,ENSG00000198719,ENSG00000005844,ENSG00000102755,ENSG00000115267,ENSG00000169245,ENSG00000111335,ENSG00000145287,ENSG00000125538,ENSG00000186074,ENSG00000132530,ENSG00000161929
GO:BP	immune response	GO:0006955	4.61e-08	7.33667	2544	29	20	18123	ENSG00000136514,ENSG00000105383,ENSG00000244731,ENSG00000162645,ENSG00000137628,ENSG00000140853,ENSG00000140678,ENSG00000000938,ENSG00000173193,ENSG00000165168,ENSG00000198719,ENSG00000005844,ENSG00000115267,ENSG00000169245,ENSG00000111335,ENSG00000145287,ENSG00000125538,ENSG00000186074,ENSG00000132530,ENSG00000161929
GO:BP	defense response	GO:0006952	1.0972e-05	4.95971	1956	29	16	18123	ENSG00000136514,ENSG00000244731,ENSG00000162645,ENSG00000137628,ENSG00000140853,ENSG00000140678,ENSG00000000938,ENSG00000173193,ENSG00000165168,ENSG00000005844,ENSG00000115267,ENSG00000169245,ENSG00000111335,ENSG00000145287,ENSG00000125538,ENSG00000132530
REAC	Immune System	REAC:R-HSA-168256	0.000361753	3.44159	2038	25	16	10622	ENSG00000105383,ENSG00000244731,ENSG00000162645,ENSG00000140853,ENSG00000140678,ENSG00000000938,ENSG00000165168,ENSG00000143851,ENSG00000005844,ENSG00000115267,ENSG00000169245,ENSG00000111335,ENSG00000145287,ENSG00000125538,ENSG00000186074,ENSG00000132530
GO:BP	regulation of angiogenesis	GO:0045765	0.00251205	2.59997	361	29	7	18123	ENSG00000128052,ENSG00000140678,ENSG00000165168,ENSG00000198719,ENSG00000102755,ENSG00000169245,ENSG00000125538
GO:BP	response to cytokine	GO:0034097	0.00328073	2.48403	1242	29	11	18123	ENSG00000162645,ENSG00000140853,ENSG00000140678,ENSG00000173193,ENSG00000143851,ENSG00000115267,ENSG00000169245,ENSG00000111335,ENSG00000125538,ENSG00000186074,ENSG00000132530
GO:BP	phagocytosis	GO:0006909	0.00405945	2.39153	388	29	7	18123	ENSG00000244731,ENSG00000187800,ENSG00000000938,ENSG00000005844,ENSG00000038945,ENSG00000125538,ENSG00000186074
GO:BP	cytokine-mediated signaling pathway	GO:0019221	0.00700014	2.15489	824	29	9	18123	ENSG00000162645,ENSG00000140853,ENSG00000140678,ENSG00000173193,ENSG00000169245,ENSG00000111335,ENSG00000125538,ENSG00000186074,ENSG00000132530
WP	Type II interferon signaling (IFNG)	WP:WP619	0.0101867	1.99197	37	19	3	7562	ENSG00000165168,ENSG00000169245,ENSG00000125538
GO:BP	interferon-gamma-mediated signaling pathway	GO:0060333	0.022468	1.64843	88	29	4	18123	ENSG00000162645,ENSG00000140853,ENSG00000173193,ENSG00000111335
GO:BP	signal transduction	GO:0007165	0.0225311	1.64722	6447	29	22	18123	ENSG00000183856,ENSG00000105383,ENSG00000187800,ENSG00000162645,ENSG00000128052,ENSG00000137628,ENSG00000140853,ENSG00000140678,ENSG00000000938,ENSG00000173193,ENSG00000165168,ENSG00000198719,ENSG00000143851,ENSG00000005844,ENSG00000102755,ENSG00000115267,ENSG00000169245,ENSG00000111335,ENSG00000125538,ENSG00000186074,ENSG00000132530,ENSG00000161929
KEGG	NOD-like receptor signaling pathway	KEGG:04621	0.0320996	1.4935	177	18	4	8000	ENSG00000162645,ENSG00000165168,ENSG00000111335,ENSG00000125538

### Sheet: Pathway analysis human and ES
source	term_name	term_id	adjusted_p_value	negative_log10_of_adjusted_p_value	term_size	query_size	intersection_size	effective_domain_size	intersections
GO:MF	vascular endothelial growth factor-activated receptor activity	GO:0005021	0.00237651	2.62406	6	17	2	20802	KDR,FLT1
GO:BP	positive regulation of cell migration	GO:0030335	0.00465606	2.33198	557	17	6	21118	ITGAX,FGR,HMOX1,FLT1,IL1B,CXCL16
GO:BP	regulation of angiogenesis	GO:0045765	0.00479953	2.3188	305	17	5	21118	ITGAX,HMOX1,FLT1,CYBB,IL1B
GO:BP	phagocytosis	GO:0006909	0.00815289	2.08869	340	17	5	21118	MSR1,FGR,IL15RA,IL1B,CD300LF
GO:BP	cell surface receptor signaling pathway	GO:0007166	0.0127162	1.89564	2673	17	10	21118	KDR,ITGAX,FGR,HMOX1,FLT1,RHBDF2,IL15RA,IL1B,CD300LF,SCIMP
GO:BP	immune system process	GO:0002376	0.0198342	1.70258	2807	17	10	21118	ITGAX,FGR,HMOX1,FLT1,CYBB,IL15RA,IL1B,CXCL16,CD300LF,SCIMP
KEGG	HIF-1 signaling pathway	KEGG:04066	0.0236298	1.62654	113	12	3	8790	HMOX1,FLT1,CYBB
KEGG	MAPK signaling pathway	KEGG:04010	0.0277226	1.55717	294	12	4	8790	KDR,FLT1,PTPN7,IL1B
GO:MF	transmembrane receptor protein tyrosine kinase activity	GO:0004714	0.0358463	1.44556	127	17	3	20802	KDR,FGR,FLT1
GO:BP	regulation of leukocyte mediated immunity	GO:0002703	0.0360622	1.44295	220	17	4	21118	FGR,HMOX1,IL1B,SCIMP
GO:MF	protein tyrosine kinase activity	GO:0004713	0.0478112	1.32047	140	17	3	20802	KDR,FGR,FLT1
